# A microexon confers functional divergence of the actin nucleator Arp2/3

**DOI:** 10.1101/2025.10.12.681909

**Authors:** Jordan Powell, Manuela Sophia Palafox, Courtney M. Schroeder

**Affiliations:** Department of Pharmacology, UT Southwestern Medical Center, Dallas, TX

**Author notes:** Co-first authors (Jordan Powell, Manuela Sophia Palafox).

**Keywords:** cytoskeleton, actin, Arp2/3, evolution, microexon, splice variants, sperm development

## Abstract

*Arp2*, a subunit within the actin nucleator Arp2/3, encodes two splice variants that differ by five residues in the D-loop, a critical element for catalyzing actin polymerization. It is unknown if this alternative exon, or “microexon,” impacts Arp2/3 function. Here, we find that the microexon has been evolutionarily retained for over 600 million years yet varies in sequence. We investigate the unique microexon in *Drosophila* Arp2 and show that the longer “Arp2L” variant is expressed, though less than the short variant, “Arp2s.” We purify recombinant *Drosophila* Arp2/3 containing Arp2s or Arp2L, and although we do not detect differences in actin polymerization bulk assays, the microexon attenuates inhibition by Arp2/3 inhibitors *in vitro*, suggesting intrinsic differences. We generate flies expressing only *Arp2s* or *Arp2L*, and while both splice variants rescue *Arp2*-knockout lethality, they functionally diverge in late sperm development due to the microexon sequence, not the length. Overall, our findings demonstrate that the Arp2 microexon alters Arp2/3 function in certain contexts.
