## Supplemental Table S1 for "A microexon confers functional divergence of the actin nucleator Arp2/3"

### Sheet: Sheet1
Organism	Species	Exon	SRA database	Description
human	Homo sapiens	NNKKM
rhesus	Macaca mulatta	NNKKM
mouse	Mus musculus	NNKKM
rat	Rattus norvegicus	NNKKM
guinea pig	Cavia porcellus	NNKKM
pig	Sus scrofa	NNKKM
horse	Equus caballus	NNKKM
cat	Felis catus	NNKKM
chicken	Gallus gallus	NNKRM
duck	Anas platyrhynchos platyrhynchos	NNKKM
lizard	Anolis carolinensis	NNKKM
coelecanth	Latimeria chalumnae	NNKKM
zebrafish	Danio rerio	NNKKM
atlantic salmon	Salmo salar	NNRKM
elephant shark	Callorhinchus milii	NNKKM
lamprey	Petromyzon marinus	NNRKM
sea urchin	Strongylocentrotus purpuratus	LNK	SRX22253291
fruit fly	Drosophila melanogaster	DLHVD	this study
Lepidoptera (butterflies moths)	Bombyx mori	DICIG	SRX21596111
Beetle	Tribolium castaneum	DYHVD	SRX32409487
crickets	Schistocerca serialis cubense	EFAHVP	SRX8366250	head
		EDVYVK	SRX8366251	thorax
			SRX8366250	head
Odonata (Dragonflies)	Ischnura elegans	DMYVK	SRX20019260	female thorax
bee	Apis mellifera	DVLNMP	SRX21132492	worker head
		QEYCIRDVLNMP	SRX9785609	Queen brain
			SRX9785598	Drone brain; partially detected: QEYCIRDV
		QEYCIR	SRX21083210	larvae
			SRX9785600:	Queen ovary
			SRX9785602	Drone gonad
Atlantic horseshoe crab	Limulus polyphemus	EILSDTHH	SRR3987665	whole body
			SRR4215562	central nervous system
		K to R divergence
