## Supplemental Table S2 for "A microexon confers functional divergence of the actin nucleator Arp2/3"

### Sheet: Primers for fly sequencing
Primers used for sequencing Arp2 transgenes in all fly lines
For (binds upstream of CDS):	GCGTCATCAGTGGAAGTGGA
Rev (binds downstream of CDS):	GATATATCACGTAAATCTGAAAGG

### Sheet: RT-PCR Primers and verification
Primers for Quantitative RT-PCRs
Target	For	Rev	Amplicon size (bp)	Figure
Arp2s	GCACTGGGTTCGTTAAGTGC	CCGACCATCAGATCCTTGAC	133	Fig. 1C
Arp2L	GCACTGGGTTCGTTAAGTGC	CAGATCATCGACATGTAAATCC	140	Fig. 1C
rp49	AGCGCACCAAGCACTTCATC	GACGCACTCTGTTGTCGATACC	158	Fig. 1C, Fig. S3I, J, N
Arp2 (for all Arp2 transgenes)	GATCCGACGAACACAAAAATCCT	AGCCATATTTCTCGAACATCACC	97	Fig. S3I, J, N
Primers for RT-PCRs Analyzed on Gel
Target	For	Rev	Amplicon size (bp)	Figure
Arp2s	GCACTGGGTTCGTTAAGTGC	CGCCGAATCGAAGCCATATTTCTC	368	Fig. S3G-H
Arp2L	GCACTGGGTTCGTTAAGTGC	CGCCGAATCGAAGCCATATTTCTC	383	Fig. S3G-H, P
5x gly	GCGATATCGAAGTCAAGGGCGG	CGCCGAATCGAAGCCATATTTCTC	281	Fig. S3M
Hs swap	GCACTGGGTTCGTTAAGTGC	CGCCGAATCGAAGCCATATTTCTC	383	Fig. S3O-P
rp49	ATGACCATCCGCCCAGCATAC	GTTCTGCATGAGCAGGACCTCC	335	Fig. S3
Controls, testing specificity of primers for quantitative RT-PCRs:
Sample	Primer target	Ct	Ct Mean
KO-Arp2L fly	Arp2L	22.6053	22.6542
KO-Arp2L fly	Arp2L	22.706	22.6542
KO-Arp2L fly	Arp2L	22.6513	22.6542
KO-Arp2L fly	rp49	16.8274	16.8521
KO-Arp2L fly	rp49	16.9281	16.8521
KO-Arp2L fly	rp49	16.8007	16.8521
Sample	Primer target	Ct	Ct Mean
KO-Arp2s fly	Arp2L	Undetermined	-
KO-Arp2s fly	Arp2L	Undetermined	-
KO-Arp2s fly	Arp2L	Undetermined	-
KO-Arp2s fly	rp49	16.7324	16.7336
KO-Arp2s fly	rp49	16.7831	16.7336
KO-Arp2s fly	rp49	16.6854	16.7336
Sample	Primer target	Ct	Ct Mean
KO-Arp2L fly	Arp2s	31.1898	29.361
KO-Arp2L fly	Arp2s	25.4607	29.361
KO-Arp2L fly	Arp2s	31.4325	29.361
KO-Arp2L fly	rp49	17.8364	17.8064
KO-Arp2L fly	rp49	17.8296	17.8064
KO-Arp2L fly	rp49	17.7531	17.8064
Sample	Primer target	Ct	Ct Mean
KO-Arp2s fly	Arp2s	25.01	24.9395
KO-Arp2s fly	Arp2s	24.8996	24.9395
KO-Arp2s fly	Arp2s	24.9088	24.9395
KO-Arp2s fly	rp49	18.567	18.6563
KO-Arp2s fly	rp49	18.6793	18.6563
KO-Arp2s fly	rp49	18.7226	18.6563

### Sheet: CTs_WT development
Ct values for Figure 1C, Development
n	Sample	Target	Ct
1	2 hr	Arp2s	22.15
	2 hr	Arp2s	22.1521
	2 hr	Arp2s	22.1893
	2 hr	Arp2L	21.8362
	2 hr	Arp2L	21.8324
	2 hr	Arp2L	21.8396
	2 hr	rp49	16.4645
	2 hr	rp49	16.5033
	2 hr	rp49	16.3532
2	2 hr	Arp2s	22.127
	2 hr	Arp2s	22.1302
	2 hr	Arp2s	22.105
	2 hr	Arp2L	22.0059
	2 hr	Arp2L	22.0206
	2 hr	Arp2L	22.0542
	2 hr	rp49	16.6427
	2 hr	rp49	16.6444
	2 hr	rp49	16.6199
3	2hr	Arp2s	22.1594
	2hr	Arp2s	22.1377
	2hr	Arp2s	22.163
	2hr	Arp2L	21.5602
	2hr	Arp2L	21.5385
	2hr	Arp2L	21.6095
	2hr	rp49	16.1447
	2hr	rp49	16.1466
	2hr	rp49	16.0275
1	8 hr	Arp2s	22.8982
	8 hr	Arp2s	22.8764
	8 hr	Arp2s	22.9594
	8 hr	Arp2L	24.1803
	8 hr	Arp2L	24.1574
	8 hr	Arp2L	24.193
	8 hr	rp49	16.3596
	8 hr	rp49	16.2946
	8 hr	rp49	16.4034
2	8 hr	Arp2s	23.0548
	8 hr	Arp2s	23.0483
	8 hr	Arp2s	22.9439
	8 hr	Arp2L	24.2647
	8 hr	Arp2L	24.3121
	8 hr	Arp2L	24.3657
	8 hr	rp49	16.5615
	8 hr	rp49	16.5517
	8 hr	rp49	16.5041
3	8 hr	Arp2s	22.937
	8 hr	Arp2s	22.9339
	8 hr	Arp2s	22.9956
	8 hr	Arp2L	23.8802
	8 hr	Arp2L	23.8108
	8 hr	Arp2L	23.9249
	8 hr	rp49	16.1301
	8 hr	rp49	16.0961
	8 hr	rp49	16.1768
1	16 hr	Arp2s	22.8355
	16 hr	Arp2s	22.861
	16 hr	Arp2s	22.8716
	16 hr	Arp2L	25.4002
	16 hr	Arp2L	25.4689
	16 hr	Arp2L	25.3316
	16 hr	rp49	15.939
	16 hr	rp49	15.8919
	16 hr	rp49	15.9018
2	16 hr	Arp2s	22.5665
	16 hr	Arp2s	22.6077
	16 hr	Arp2s	22.5205
	16 hr	Arp2L	25.2737
	16 hr	Arp2L	25.2143
	16 hr	Arp2L	25.3041
	16 hr	rp49	15.7114
	16 hr	rp49	15.6279
	16 hr	rp49	15.6082
3	16 hr	Arp2s	22.7249
	16 hr	Arp2s	22.7788
	16 hr	Arp2s	22.7646
	16 hr	Arp2L	25.0198
	16 hr	Arp2L	25.0529
	16 hr	Arp2L	24.8664
	16 hr	rp49	15.2469
	16 hr	rp49	15.1977
	16 hr	rp49	15.2027
1	20 hr	Arp2s	25.2658
	20 hr	Arp2s	25.2792
	20 hr	Arp2s	25.2458
	20 hr	Arp2L	26.6146
	20 hr	Arp2L	26.6234
	20 hr	Arp2L	26.6144
	20 hr	rp49	17.0943
	20 hr	rp49	17.0174
	20 hr	rp49	17.077
2	20 hr	Arp2s	25.0866
	20 hr	Arp2s	25.0795
	20 hr	Arp2s	25.1592
	20 hr	Arp2L	26.7835
	20 hr	Arp2L	26.7235
	20 hr	Arp2L	26.7631
	20 hr	rp49	16.8688
	20 hr	rp49	16.9218
	20 hr	rp49	16.9242
3	20 hr	Arp2s	25.0946
	20 hr	Arp2s	25.1186
	20 hr	Arp2s	25.1028
	20 hr	Arp2L	26.0743
	20 hr	Arp2L	25.9619
	20 hr	Arp2L	26.2239
	20 hr	rp49	16.6181
	20 hr	rp49	16.5556
	20 hr	rp49	16.5912
1	L3	Arp2L	28.7599
	L3	Arp2L	28.6025
	L3	Arp2S	24.5678
	L3	Arp2S	24.6487
	L3	Rp49	18.4926
	L3	Rp49	18.4459
2	L3	Arp2L	28.3208
	L3	Arp2L	28.3701
	L3	Arp2S	24.5269
	L3	Arp2S	24.4769
	L3	Rp49	18.3924
	L3	Rp49	18.3812
3	L3	Arp2L	28.2479
	L3	Arp2L	28.6415
	L3	Arp2S	24.5011
	L3	Arp2S	24.4893
	L3	Rp49	18.443
	L3	Rp49	18.4177
1	Pupae	Arp2L	24.5536
	Pupae	Arp2L	24.6238
	Pupae	Arp2S	22.1308
	Pupae	Arp2S	22.1822
	Pupae	Rp49	16.504
	Pupae	Rp49	16.5826
2	Pupae	Arp2L	24.5701
	Pupae	Arp2L	24.5816
	Pupae	Arp2S	22.1854
	Pupae	Arp2S	22.2551
	Pupae	Rp49	16.5797
	Pupae	Rp49	16.6041
3	Pupae	Arp2L	24.6535
	Pupae	Arp2L	24.6364
	Pupae	Arp2S	22.1711
	Pupae	Arp2S	22.1941
	Pupae	Rp49	16.5583
	Pupae	Rp49	16.6331

### Sheet: CTs_WT adult tissues
Ct values for Figure 1C, Adult tissues
n	Sample	Target	Ct
1	female carcass	Arp2L	27.1405
	female carcass	Arp2L	27.1866
	female carcass	Arp2S	24.7946
	female carcass	Arp2S	24.8404
	female carcass	Rp49	18.0759
	female carcass	Rp49	18.103
2	female carcass 2	Arp2L	26.6776
	female carcass 2	Arp2L	26.7962
	female carcass 2	Arp2S	24.7332
	female carcass 2	Arp2S	24.6989
	female carcass 2	Rp49	17.9331
	female carcass 2	Rp49	17.9638
3	female carcass	Arp2S	23.889
	female carcass	Arp2S	23.9531
	female carcass	Arp2S	23.9437
	female carcass	Arp2L	26.4333
	female carcass	Arp2L	26.4723
	female carcass	Arp2L	26.5475
	female carcass	Rp49	17.7704
	female carcass	Rp49	17.7852
	female carcass	Rp49	17.7725
1	female head	Arp2L	26.6847
	female head	Arp2L	26.7925
	female head	Arp2S	26.7776
	female head	Arp2S	26.8303
	female head	Rp49	18.854
	female head	Rp49	18.8644
2	female head 2	Arp2L	26.2352
	female head 2	Arp2L	26.3828
	female head 2	Arp2S	26.4026
	female head 2	Arp2S	26.2321
	female head 2	Rp49	18.6144
	female head 2	Rp49	18.5779
3	female head	Arp2S	25.8882
	female head	Arp2S	25.8795
	female head	Arp2S	25.9021
	female head	Arp2L	26.3103
	female head	Arp2L	26.3705
	female head	Arp2L	26.5241
	female head	Rp49	18.8076
	female head	Rp49	18.7762
	female head	Rp49	18.8217
1	ovary	Arp2L	21.5836
	ovary	Arp2L	21.5731
	ovary	Arp2S	21.7512
	ovary	Arp2S	21.8223
	ovary	Rp49	14.7406
	ovary	Rp49	14.7089
2	ovary 2	Arp2L	21.1945
	ovary 2	Arp2L	21.2148
	ovary 2	Arp2S	21.4038
	ovary 2	Arp2S	21.366
	ovary 2	Rp49	14.6469
	ovary 2	Rp49	14.6331
3	ovary	Arp2S	20.6094
	ovary	Arp2S	20.5984
	ovary	Arp2S	20.6115
	ovary	Arp2L	20.7645
	ovary	Arp2L	20.8171
	ovary	Arp2L	20.7964
	ovary	Rp49	14.4903
	ovary	Rp49	14.4505
	ovary	Rp49	14.4789
1	Male carcass	arp2s	23.1043
	Male carcass	arp2s	22.9769
	Male carcass	arp2s	23.0038
	Male carcass	arp2L	26.709
	Male carcass	arp2L	26.7864
	Male carcass	arp2L	26.9361
	Male carcass	rp49	15.6373
	Male carcass	rp49	15.5237
	Male carcass	rp49	15.6122
2	carcass 1	arp2s	25.0766
	carcass 1	arp2s	25.205
	carcass 1	arp2L	27.483
	carcass 1	arp2L	27.5946
	carcass 1	rp49	17.2942
	carcass 1	rp49	17.0541
3	carcass 2	arp2s	24.963
	carcass 2	arp2s	24.9652
	carcass 2	arp2L	27.0436
	carcass 2	arp2L	27.233
	carcass 2	rp49	17.0512
	carcass 2	rp49	17.0666
1	Male head	arp2s	23.7594
	Male head	arp2s	23.9646
	Male head	arp2s	23.9479
	Male head	arp2L	26.5788
	Male head	arp2L	26.5
	Male head	arp2L	26.4347
	Male head	rp49	16.1822
	Male head	rp49	15.9247
	Male head	rp49	16.0049
2	head 1	arp2s	27.2399
	head 1	arp2s	27.0478
	head 1	arp2L	27.101
	head 1	arp2L	27.2157
	head 1	rp49	18.2927
	head 1	rp49	18.3783
3	head 2	arp2s	26.4741
	head 2	arp2s	26.5784
	head 2	arp2L	26.6599
	head 2	arp2L	26.6148
	head 2	rp49	18.0634
	head 2	rp49	18.1066
1	Testis	arp2L	24.2186
	Testis	arp2L	24.2224
	Testis	arp2L	24.2524
	Testis	arp2s	23.9056
	Testis	arp2s	23.9035
	Testis	arp2s	23.8754
	Testis	rp49	18.9808
	Testis	rp49	19.0002
	Testis	rp49	19.0444
2	testis 1	arp2s	24.6227
	testis 1	arp2s	24.6534
	testis 1	arp2L	25.4559
	testis 1	arp2L	25.6073
	testis 1	rp49	19.7086
	testis 1	rp49	19.6539
3	testis 2	arp2s	24.5807
	testis 2	arp2s	24.4414
	testis 2	arp2L	25.1522
	testis 2	arp2L	25.1818
	testis 2	rp49	19.4957
	testis 2	rp49	19.6211

### Sheet: Intact Mass Spec
Intact Mass Spectrometry Results, relates to Figure 2B
		Actual MW (kDa)
Protein	~Expected MW (kDa)	Arp2s-Arpc3A	Arp2L-Arpc3A	Arp2s-Arpc3B	Arp2L-Arpc3B
Arp2s	44.7	44.7	-	44.7	-
Arp2L	45.3	-	45.3	-	45.3
Arp3	47	46.9	46.9	46.9	46.9
Arpc1	41.6	41.5	41.5	41.5	41.5
Arpc2	35.1	35.1	35.1	35.1	35.1
Arpc3A-Flag	22.2	22.1	22.1	-	-
Arpc3B-Flag	22	-	-	21.9	21.9
Arpc4	19.6	19.5	19.5	19.5	19.5
Arpc5	16.7	16.6	16.6	16.6	16.6

### Sheet: CTs_transgenic testes
Figure S3I KO-Arp2s versus KO-Arp2L testis expression
	Sample Name	Target Name	CT	Average CT of duplicates
n=1	1-KO2s+	arp2	20.6253	20.6222
	1-KO2s+	arp2	20.6192
n=2	2-KO2s+	arp2	21.5456	21.5114
	2-KO2s+	arp2	21.4771
n=3	3-KO2s+	arp2	20.6025	20.6604
	3-KO2s+	arp2	20.7183
n=1	1-KO2s+	rp49	17.9084	17.9463
	1-KO2s+	rp49	17.9843
n=2	2-KO2s+	rp49	18.5674	18.6161
	2-KO2s+	rp49	18.6647
n=3	3-KO2s+	rp49	18.7714	18.7751
	3-KO2s+	rp49	18.7788
n=1	1-KO2L+	arp2	20.8377	20.8463
	1-KO2L+	arp2	20.855
n=2	2-KO2L+	arp2	22.1644	22.1661
	2-KO2L+	arp2	22.1679
n=3	3-KO2L+	arp2	21.6757	21.6969
	3-KO2L+	arp2	21.7181
n=1	1-KO2L+	rp49	18.4529	18.4739
	1-KO2L+	rp49	18.4949
n=2	2-KO2L+	rp49	18.4147	18.3981
	2-KO2L+	rp49	18.3815
n=3	3-KO2L+	rp49	18.3361	18.3301
	3-KO2L+	rp49	18.324
Figure S3J: Testis expression of transgenes on second chromosome
	Sample Name	Target Name	CT	Average CTof triplicates			Sample Name	Target Name	CT	Average CTof triplicates
n=1	KO;2s +1	arp2	23.087	23.1531		n=1	KO;2s +1	rp49	18.1211	18.0132
	KO;2s +1	arp2	23.1849				KO;2s +1	rp49	17.935
	KO;2s +1	arp2	23.1875				KO;2s +1	rp49	17.9834
n=2	KO;2s +2	arp2	22.1426	22.1641		n=2	KO;2s +2	rp49	16.7641	16.8241
	KO;2s +2	arp2	22.2251				KO;2s +2	rp49	16.8194
	KO;2s +2	arp2	22.1245				KO;2s +2	rp49	16.889
n=3	KO;2s +3	arp2	22.7422	22.654		n=3	KO;2s +3	rp49	17.9392	17.9657
	KO;2s +3	arp2	22.5769				KO;2s +3	rp49	17.9612
	KO;2s +3	arp2	22.643				KO;2s +3	rp49	17.9967
n=1	KO;2L +1	arp2	22.1774	21.8961		n=1	KO;2L +1	rp49	17.2062	17.288
	KO;2L +1	arp2	21.7658				KO;2L +1	rp49	17.3348
	KO;2L +1	arp2	21.7452				KO;2L +1	rp49	17.3228
n=2	KO;2L +2	arp2	20.4622	20.4327		n=2	KO;2L +2	rp49	17.141	17.2188
	KO;2L +2	arp2	20.4514				KO;2L +2	rp49	17.2934
	KO;2L +2	arp2	20.3845				KO;2L +2	rp49	17.222
n=3	KO;2L +3	arp2	20.7689	20.6854		n=3	KO;2L +3	rp49	16.5911	16.58
	KO;2L +3	arp2	20.6958				KO;2L +3	rp49	16.5583
	KO;2L +3	arp2	20.5915				KO;2L +3	rp49	16.5907
n=1	KO;Hs +1	arp2	21.3928	20.9743		n=1	KO;Hs +1	rp49	16.7135	16.7081
	KO;Hs +1	arp2	20.7593				KO;Hs +1	rp49	16.6272
	KO;Hs +1	arp2	20.7709				KO;Hs +1	rp49	16.7835
n=2	KO;Hs +2	arp2	20.6656	20.6193		n=2	KO;Hs +2	rp49	16.6479	16.738
	KO;Hs +2	arp2	20.6651				KO;Hs +2	rp49	16.7757
	KO;Hs +2	arp2	20.5273				KO;Hs +2	rp49	16.7904
n=3	KO;Hs +3	arp2	21.2369	21.0547		n=3	KO;Hs +3	rp49	16.985	16.9882
	KO;Hs +3	arp2	21.1415				KO;Hs +3	rp49	16.9932
	KO;Hs +3	arp2	20.7857				KO;Hs +3	rp49	16.9865
Figure S3N: KO-Arp2s versus the chimeras Human swap and 5X-Gly (X-Chr transgene)
	Sample Name	Target Name	CT	Average CTof triplicates			Sample Name	Target Name	CT	Average CTof triplicates
n=1	KO2s +1	arp2	21.9187	21.9871		n=1	KO2s +1	rp49	18.3547	18.3002
	KO2s +1	arp2	22.0097				KO2s +1	rp49	18.2773
	KO2s +1	arp2	22.0329				KO2s +1	rp49	18.2687
n=2	KO2s +2	arp2	22.5433	22.5938		n=2	KO2s +2	rp49	18.5022	18.5298
	KO2s +2	arp2	22.6433				KO2s +2	rp49	18.5552
	KO2s +2	arp2	22.5946				KO2s +2	rp49	18.5321
n=3	KO2s +3	arp2	22.2995	22.3071		n=3	KO2s +3	rp49	18.6773	18.703
	KO2s +3	arp2	22.2717				KO2s +3	rp49	18.6986
	KO2s +3	arp2	22.3502				KO2s +3	rp49	18.7332
n=1	KO-Hs +1	arp2	23.102	23.1244		n=1	KO-Hs +1	rp49	18.7565	18.8201
	KO-Hs +1	arp2	23.1486				KO-Hs +1	rp49	18.8441
	KO-Hs +1	arp2	23.1226				KO-Hs +1	rp49	18.8598
n=2	KO-Hs +2	arp2	22.8405	22.8011		n=2	KO-Hs +2	rp49	18.5899	18.6546
	KO-Hs +2	arp2	22.783				KO-Hs +2	rp49	18.7263
	KO-Hs +2	arp2	22.7797				KO-Hs +2	rp49	18.6477
n=3	KO-Hs +3	arp2	23.1471	23.1104		n=3	KO-Hs +3	rp49	18.7676	18.7983
	KO-Hs +3	arp2	23.222				KO-Hs +3	rp49	18.8695
	KO-Hs +3	arp2	22.9621				KO-Hs +3	rp49	18.7578
n=1	KO-5X +1	arp2	22.3794	22.3317		n=1	KO-5X +1	rp49	18.1332	18.129
	KO-5X +1	arp2	22.3528				KO-5X +1	rp49	18.1699
	KO-5X +1	arp2	22.2628				KO-5X +1	rp49	18.0839
n=2	KO-5X +2	arp2	22.6379	22.5377		n=2	KO-5X +2	rp49	18.4115	18.4492
	KO-5X +2	arp2	22.5275				KO-5X +2	rp49	18.463
	KO-5X +2	arp2	22.4478				KO-5X +2	rp49	18.4731
n=3	KO-5X +3	arp2	22.9392	22.9984		n=3	KO-5X +3	rp49	18.7572	18.7539
	KO-5X +3	arp2	23.055				KO-5X +3	rp49	18.7522
	KO-5X +3	arp2	23.001				KO-5X +3	rp49	18.7523
